# Convolutional networks for supervised mining of molecular patterns within cellular context

**DOI:** 10.1101/2022.04.12.488077

**Authors:** Irene de Teresa, Sara K. Goetz, Alexander Mattausch, Frosina Stojanovska, Christian E. Zimmerli, Mauricio Toro-Nahuelpan, Dorothy W.C. Cheng, Fergus Tollervey, Constantin Pape, Martin Beck, Anna Kreshuk, Julia Mahamid, Judith Zaugg

**Affiliations:** Structural and Computational Biology Unit, European Molecular Biology Laboratory, Heidelberg, Germany.; Computer Science and Artificial Intelligence Lab, ENGIE Lab Crigen, Stains, France.; Collaboration for Joint PhD Degree between EMBL and Heidelberg University, Faculty of Biosciences, Heidelberg, Germany.; Institute of Pharmacy and Molecular Biotechnology, Heidelberg University, Heidelberg, Germany.; Max Planck Institute of Biophysics, Department of Molecular Sociology, Frankfurt, Germany.; Santiago GmbH & Co. KG, Willich, Germany.; Cell Biology and Biophysics Unit, European Molecular Biology Laboratory, Heidelberg, Germany.; Genome Biology Unit, European Molecular Biology Laboratory, Heidelberg, Germany.; Institute for Computer Science, Universität Göttingen

## Abstract

Cryo-electron tomograms capture a wealth of structural information on the molecular constituents of cells and tissues. We present DeePiCt (Deep Picker in Context), an open-source deep-learning framework for supervised structure segmentation and macromolecular complex localization in cellular cryo-electron tomography. To train and benchmark DeePiCt on experimental data, we comprehensively annotated 20 tomograms of *Schizosaccharomyces pombe* for ribosomes, fatty acid synthases, membranes, nuclear pore complexes, organelles and cytosol. By comparing our method to state-of-the-art approaches on this dataset, we show its unique ability to identify low-abundance and low-density complexes. We use DeePiCt to study compositionally-distinct subpopulations of cellular ribosomes, with emphasis on their contextual association with mitochondria and the endoplasmic reticulum. Finally, by applying pre-trained networks to a HeLa cell dataset, we demonstrate that DeePiCt achieves high-quality predictions in unseen datasets from different biological species in a matter of minutes. The comprehensively annotated experimental data and pre-trained networks are provided for immediate exploitation by the community.
