## Supplementary Data Tables for "Convolutional networks for supervised mining of molecular patterns within cellular context"

### Sheet: Table 1 Organelle content
DATASET	Tomogram	cytoplasm	mitochondria	vesicle	tube	ER	nuclear envelope	nucleus	vacuole	lipid droplet	golgi	NI
VPP	TS_0001	1	1	1	1	1	0	0	0	0	0	0
VPP	TS_0002	1	0	1	0	1	1	1	1	0	0	0
VPP	TS_0003	1	1	1	0	1	0	0	1	0	0	0
VPP	TS_0004	1	1	1	0	1	0	0	1	0	0	0
VPP	TS_0005	1	0	1	1	1	0	0	0	0	0	0
VPP	TS_0006	1	1*	1	0	1	1	1	0	0	1	0
VPP	TS_0007	1	1	0	0	1	1	1	0	0	0	0
VPP	TS_0008	1	1	1	0	1	0	0	0	0	1	1
VPP	TS_0009	1	0	1	0	1	1	1	1	0	0	0
VPP	TS_0010	1	0	1	0	1	1	1	0	0	0	0
DEF	TS_0011	1	0	1	0	1	0	0	1	0	0	0
DEF	TS_0012	1	0	1	0	1	1	1	1	0	1	0
DEF	TS_0013	1	0	1	0	0	0	0	1	1	1	0
DEF	TS_0014	1	1	1	0	1	0	0	1	0	0	0
DEF	TS_0015	1	0	1	0	1	0	0	0	0	1	0
DEF	TS_0016	1	1	1	0	1	0	0	1	0	1	0
DEF	TS_0017	1	0	1	0	0	1	1	1	0	0	0
DEF	TS_0018	1	0	1	1	1	0	0	1	1	0	0
DEF	TS_0019	1	0	1	0	0	1	1	0	0	0	0
DEF	TS_0020	1	1	1	0	1	1	1	0	0	1	0
*= present in a small volume fraction, NI = not identified, ribosome-excluded region in the cytosol

### Sheet: Table 2 RIBO gt construction
		Step 1						Step 2			Step 3		Integration
		Step 1A			Step 1B		Step 1
VPP	Tomogram	Method	No. of peaks before visual inspection	No. of after ater visual inspection	Method	No. of particles	Total no. of particles in initial annotation	Method	No. of new particles predicted	No. of new particles after visual inspection	Method	No. of particles	Total GT after integration with elliptical constraint (a,b,c)= (9,9,15)
TRUE	TS_0001	TM	2000	1371	manual	343	1714	3 rounds DeePiCt	910	798	manual	394	2450
TRUE	TS_0002	TM	2000	1662	manual	121	1783	3 rounds DeePiCt	1211	840	manual	415	2342
TRUE	TS_0003	TM	2000	1260	manual	290	1550	3 rounds DeePiCt	1351	821	manual	481	2429
TRUE	TS_0004	TM	2000	1262	manual	369	1631	3 rounds DeePiCt	1868	1078	manual	681	2967
TRUE	TS_0005	TM	2000	1391	manual	888	2279	3 rounds DeePiCt	1924	1181	manual	517	3571
TRUE	TS_0006	TM	2000	981	manual	340	1321	3 rounds DeePiCt	530	182	manual	238	1336
TRUE	TS_0007	TM	2000	495	manual	117	612	3 rounds DeePiCt	330	179	manual	131	617
TRUE	TS_0008	TM	2000	1066	manual	796	1862	3 rounds DeePiCt	788	447	manual	668	2744
TRUE	TS_0009	TM	2000	1243	manual	2216	3459	3 rounds DeePiCt	391	197	manual	421	3482
TRUE	TS_0010	TM	2000	1377	manual	1447	2824	3 rounds DeePiCt	605	476	manual	563	3373
FALSE	TS_0011	TM	3000	533	manual	87	620	3 rounds DeePiCt	464	261	manual	621	838
FALSE	TS_0012	TM	3000	881	manual	-	881	3 rounds DeePiCt	711	274	manual	1037	1673
FALSE	TS_0013	TM	3000	718	manual	-	718	3 rounds DeePiCt	2189	882	manual	5268	5305
FALSE	TS_0014	TM	3000	713	manual	-	713	3 rounds DeePiCt	1227	611	manual	2174	2897
FALSE	TS_0015	TM	3000	682	manual	-	682	3 rounds DeePiCt	915	388	manual	2245	2783
FALSE	TS_0016	TM	3000	770	manual	-	770	3 rounds DeePiCt	1160	575	manual	3013	3783
FALSE	TS_0017	TM	3000	590	manual	-	590	3 rounds DeePiCt	1118	448	manual	1412	1646
FALSE	TS_0018	TM	3000	537	manual	-	537	3 rounds DeePiCt	2081	1014	manual	1906	2813
FALSE	TS_0019	TM	3000	548	manual	-	548	3 rounds DeePiCt	1052	373	manual	1742	1815
FALSE	TS_0020	TM	2000	358	manual	-	358	3 rounds DeePiCt	1009	364	manual	2239	2348

### Sheet: Table 3 FAS gt construction 
		Step 1		Step 2				Step 3
VPP	Tomogram	Method	No. of particles	Method	No. of peaks	No. of TP peaks recovered from step 1	No. of new TP peaks after visual inspection	Method	No. of particles	Total	Total after integration with elliptical constraint (a,b,c)= (9,9,15)
TRUE	TS_0001	manual	86	1 round DeePiCt	171	75	14	manual	2	102	101
TRUE	TS_0002	manual	50	1 round DeePiCt	84	47	15	manual	16	81	81
TRUE	TS_0003	manual	45	1 round DeePiCt	70	38	8	manual	6	59	59
TRUE	TS_0004	manual	84	1 round DeePiCt	134	73	18	manual	10	112	112
TRUE	TS_0005	manual	27	1 round DeePiCt	71	27	20	manual	11	58	58
TRUE	TS_0006	manual	69	1 round DeePiCt	47	40	1	manual	5	75	75
TRUE	TS_0007	manual	25	1 round DeePiCt	27	16	2	manual	13	40	40
TRUE	TS_0008	manual	46	1 round DeePiCt	106	37	14	manual	16	76	75
TRUE	TS_0009	manual	-	1 round DeePiCt	54	-	34	manual	30	64	64
TRUE	TS_0010	manual	-	1 round DeePiCt	166	-	34	manual	32	66	66
FALSE	TS_0011	manual	9	1 round DeePiCt	13	11	2	manual	5	16	16
FALSE	TS_0012	manual	27	1 round DeePiCt	93	46	22	manual	7	56	56
FALSE	TS_0013	manual	29	1 round DeePiCt	251	60	41	manual	6	76	76
FALSE	TS_0014	manual	27	1 round DeePiCt	89	47	12	manual	3	42	42
FALSE	TS_0015	manual	38	1 round DeePiCt	116	63	17	manual	9	64	64
FALSE	TS_0016	manual	19	1 round DeePiCt	127	37	11	manual	7	37	37
FALSE	TS_0017	manual	7	1 round DeePiCt	81	15	10	manual	5	22	22
FALSE	TS_0018	manual	8	1 round DeePiCt	243	19	9	manual	1	18	18
FALSE	TS_0019	manual	9	1 round DeePiCt	64	20	3	manual	5	17	17
FALSE	TS_0020	manual	5	1 round DeePiCt	195	7	8	manual	5	18	18

### Sheet: Table 4 VPP gt data acquisition
Cryo-EM data collection for VPP tomograms, refinement and statistics for ground truth subtomogram averages
	#1 FAS	#2 Ribosome all	#3 Ribosome LSU	#4 Ribosome with 40S head density	#5 Ribosome with exit tunel density	#6 Ribosome close to ER	#7 Ribosome close to mitochondrion	#8 Ribosome exclusively detected by DeePiCt
	(EMD-14404)	(EMD-14408)	(EMD-14409)	(EMD-14410)	(EMD-14411)	(EMD-14406)	(EMD-14405)	-
Data collection and processing
Magnification	42000	42000	42000	42000	42000	42000	42000	42000
Voltage (kV)	300	300	300	300	300	300	300	300
Electron exposure (e–/Å2)	113.6	113.6	113.6	113.6	113.6	113.6	117.1	113.6
Defocus range (μm)	-2.0 to -4.0	-2.0 to -4.0	-2.0 to -4.0	-2.0 to -4.0	-2.0 to -4.0	-2.0 to -4.0	-2.5 to -4.0	-2.0 to -4.0
Pixel size (Å)	3.3702	3.3702	3.3702	3.3702	3.3702	3.3702	3.3702	3.3702
Symmetry imposed	D3	C1	C1	C1	C1	C1	C1	C1
Initial particle images (no.)	731	25311	25311	25311	25311	1094	499	5554
Final particle images (no.)	731	25311	4812	3482	5755	466	168	5554
Map resolution (Å) FSC threshold 0.143

### Sheet: Table 5 DEF gt data acquisition
Cryo-EM data collection for DEF tomograms, refinement and statistics for ground truth subtomogram averages
	#1 FAS	#2 Ribosome all	#3 Ribosome well-aligned	#4 Ribosome with 40S head density	#5 Ribosome with exit tunel density	#6 Ribosome close to ER	#7 Ribosome close to mitochondrion	#8 Ribosome exclusively detected by DeePiCt
	(EMD-14412)	(EMD-14417)	(EMD-14419)	(EMD-14419)	(EMD-14420)	(EMD-14415)	(EMD-14413)	-
Data collection and processing
Magnification	42000	42000	42000	42000	42000	42000	42000	42000
Voltage (kV)	300	300	300	300	300	300	300	300
Electron exposure (e–/Å2)	120.3	120.3	120.3	120.3	120.3	120.3	120.3	120.3
Defocus range (μm)	-2.0 to -4.0	-2.0 to -4.0	-2.0 to -4.0	-2.0 to -4.0	-2.0 to -4.0	-2.0 to -4.0	-3.5 to -4.0	-2.0 to -4.0
Pixel size (Å)	3.3702	3.3702	3.3702	3.3702	3.3702	3.3702	3.3702	3.3702
Symmetry imposed	D3	C1	C1	C1	C1	C1	C1	C1
Initial particle images (no.)	366	25901	25901	25901	25901	651	671	4283
Final particle images (no.)	366	25901	10970	3601	3349	219	231	4283
Map resolution (Å) FSC threshold 0.143	27	11	9.3	12	11	31	31	15

### Sheet: Table 6 DeePiCt in DEF data sta
Cryo-EM data collection for DEF tomograms, refinement and statistics for DeePiCt predictions subtomogram averages
	#1 FAS	#2 Ribosome all	#3 Ribosome well-aligned	#4 Ribosome with 40S head density	#5 Ribosome with exit tunel density	#6 Ribosome close to ER	#7 Ribosome close to mitochondrion
	(EMD-14422)	(EMD-14425)	(EMD-14426)	-	-	(EMD-14424)	(EMD-14423)
Data collection and processing
Magnification	42000	42000	42000	42000	42000	42000	42000
Voltage (kV)	300	300	300	300	300	300	300
Electron exposure (e–/Å2)	120.3	120.3	120.3	120.3	120.3	120.3	120.3
Defocus range (μm)	-2.0 to -4.0	-2.0 to -4.0	-2.0 to -4.0	-2.0 to -4.0	-2.0 to -4.0	-2.0 to -4.0	-3.5 to -4.0
Pixel size (Å)	3.3702	3.3702	3.3702	3.3702	3.3702	3.3702	3.3702
Symmetry imposed	D3	C1	C1	C1	C1	C1	C1
Initial particle images (no.)	108	26866	26866	26866	26866	810	920
Final particle images (no.)	108	26866	5815	3348	1503	422	519
Map resolution (Å) FSC threshold 0.143	28	15	9.4	15	16	29	34
